# Evolution of pineal non-visual opsins in lizards and the tuatara (Lepidosauria)

**DOI:** 10.1101/2024.11.13.623426

**Authors:** Ricardo Romero, Flávio S J de Souza

## Abstract

Many lizards (Squamata), as well as the tuatara (Rhynchocephalia), are distinguished among vertebrate groups for the presence of the parietal eye - also called “third eye” - a structure derived from the pineal complex that develops from the roof of the diencephalon and resembles a simplified retina. The parietal eye is located near the dorsal surface of the head and possesses photoreceptor cells expressing an array of nonvisual opsins that differs from the visual opsin repertoire of the lateral eyes. These pineal opsins are pinopsin (OPNP), parapinopsin (OPNPP) and parietopsin (OPNPT), all being evolutionary close to the visual opsins. A fourth member of the group, vertebrate-ancient opsin (OPNVA), is expressed in the brain. Here, we have searched over 50 lepidosaurian genomes (tuatara + lizards) for pineal non-visual opsins to check for the evolutionary trajectory of these genes during reptile evolution. Unexpectedly, we identified a novel opsin gene, which we termed “lepidopsin” (OPNLEP), that is present in the tuatara and most lizards but absent from the genomes of other reptiles. Phylogenetic analyses indicate that OPNLEP proteins are grouped in a clade distinct from nonvisual and visual opsins. Remnants of the gene are found in the coelacanth and some ray-finned fishes like gars and sturgeons, implying that OPNLEP is an ancient opsin that has been repeatedly lost during vertebrate evolution. As for the survey, we found that the tuatara and most lizards of the Iguania, Anguimorpha, Scincoidea and Lacertidae clades, which possess a parietal eye, harbour all five non-visual opsin genes analysed. Lizards missing the parietal eye, like geckos (Gekkota), the fossorial *Rhineura floridana* (Amphisbaenia) and lacertoids of the Teiidae and Gymnophthalmidae families lack most or all pineal nonvisual opsins. In summary, our survey of reptile pineal non-visual opsins has revealed i) the persistence of a previously unknown ancient opsin gene – OPNLEP - in lepidosaurians; ii) losses of non-visual opsins in specific lizard clades and iii) a correlation between the presence of a parietal eye and the genomic repertoire of pineal non-visual opsins.
