## Supplemental Tables S1-S5 for "Evolution of pineal non-visual opsins in lizards and the tuatara (Lepidosauria)"

### Sheet: Index
Index of Supplemental Tables to Romero & de Souza, 2014
Supplemental Table S1: locations of nonvisual OPN1 opsins in selected genomes
Supplemental Table S2: mutations of nonvisual OPN1 opsins in lizards
Supplemental Table S3: genomes analysed for the presence of OPNLEP gene remnants
Supplemental Table S4: databases and genome versions used in this study
Supplemental Table S5: protein sequences of OPNLEP opsins used in phylogenetic analyses

### Sheet: Suppl Table S1
Supplemental Table 1: genomic location of nonvisual OPN1 opsin genes (or pseudogenes) in selected lepidosaurian species.
Lepidopsin and parapinopsin are usually in the same chromosome or scaffold (column H shows the distances between the genes)
species	genome version	OPNLEP	OPNPP	OPNPT	OPNP	OPNVA	distance OPNLEP/OPNPP
Sphenodon punctatus	ASM311381v1	ScrUdWx_1353	ScrUdWx_531	ScrUdWx_1248	ScrUdWx_1875	ScrUdWx_497	unknown
		10,982,050-11,005,734	972,714-901,111	3,875,192-3,889,973	5,484,039-5,490,102	28,905-13,891
Anolis carolinensis	rAnoCar3.1.pri	chr 2	chr 2	chr 5	scaffold 7	chr 3	8,880,572 bp
		78,615,425-78,623,033	69,707,141-69,734,853	163,275,462-163,271,328	22,675,138-22,649,719	204,425,997-204,441,253
Iguana delicatissima	IguDel_wgdbg2	ctg1847	ctg156	ctg523	ctg7	ctg2481	unknown
		143,584-134,505	898,682-922,167	70,195-75,330	1,843,399-1,851,514	87,556-99,533
Sceloporus undulatus	SceUnd_v1.1	chr 2	chr 2	chromosome 5	chromosome 11	chromosome 3	9,738,476 bp
		70,193,337-70,204,435	60,448,313-60,454,861	45,712,476-45,718,526	9,757,790-9,754,516	184,183,242-184,172,309
Pogona vitticeps	pvi1.1.0	contig_1604	contig_6654	contig_30757	absent	contig_30529	unknown
		907,786-894,525	1,895,593-1,877,289	1,569,783-1,577,379		803,562-813,668
Phrynocephalus forsythii	ASM2928247v1	HIC_ASM_10	HIC_ASM_10	HIC_ASM_5	absent	HIC_ASM_7	9,579,543 bp
		127,363,922-127,351,444	136,960,216-136,943,465	65,056,635-65,049,935		84,853,898-84,861,018
Podarcis muralis	PodMur_1.0	chr 2	chr 2	chr 10	chr 15	chr 5	6,131,368 bp
		74,724,919-74,718,493	80,869,158-80,856,287	38,472,240-38,469,173	4,009,200-4,015,752	38,237,646-38,232,049
Lacerta agilis	rLacAgi1.pri	chr 2	chr 2	chr 10	chr 15	chr 5	6,050,143 bp
		71,729,912-71,721,954	77,816,720-77,800,055	34,785,144-34,788,784	40,147,508-40,140,938	36,031,474-36,025,616
Rhineura floridana	rRhiFlo1.hap2	chr 3	chr 3	chr 8 (one exon only)	absent	chromosome 7	11,875,294 bp
		133,417,280-133,405,219	145,271,263-145,292,574	57,596,374-57,596,502		52,350,492-52,340,666
Varanus komodoensis	ASM479886v1	scaffold 6_2	scaffold 6_2	scaffold 8	absent		7,386,568 bp
		7,030,467-7,020,642	14,431,063-14,417,035	24,311,928-24,317,399
Shinisaurus crocodilurus	IOZ_Scro_1.0	chr 6	chr 6	chr 4	chr 11	chr 3	10,722,307 bp
		126,389,332-127,528,380	138,267,170-138,250,687	244,905,708-244,900,578	17,440,943-17,431,609	95,132,192-95,145,412
Heloderma charlesbogerti	Hcha_1	contig_2855	contig_2477	contig_834	absent	contig_702	unknown
		791,350 -781,790	650,726-669,747	117,413-112,008		634,299- 643,283
Plestiodon gilberti	rPleGil1.0.hap2	SCAF_2	SCAF_2	SCAF_5	SCAF_7	SCAF_3	7,947,591 bp
		209,069,285-209,060,378	217,031,386-217,016,876	156,385,928-156,388,166	46,256,383-46260404	71,392,996-71,406,127
Hemicordylus capensis	rHemCap1.1.pri	chr 2	chr 2	chr 5	chr 12	chr 3	11,615,190 bp
		320,048,463-320,060,743	308,417,925-308,433,273	204,222,342-204,218,204	10,326,570-10,331,056	250,842,217-250,819,051
Eublepharis macularius	GCF_028583425.1	chr 2	chr 2	absent	chr 17	chr 6	11,466,913 bp
		103,540,668-103,540,856	115,007,581-115,007,775		30796979-30787670	98,382,457- 98,397,717
Euleptes europaea	GCF_029931775.1	ch1	ch1	absent	chr 19	chr 5	8,211,331 bp
		70,762,946-70,763,315	62,551,984-62,552,208		27,920,457-27,904,521	78,114,715-78,126,252

### Sheet: Suppl Table S2
Supplemental Table 2: mutations in nonvisual OPN1 genes in selected lizard species	Supplemental Table 2: mutations in nonvisual OPN1 genes in selected lizard species
family	species	OPNP	OPNVA	OPNPP	OPNPT	OPNLEP
Chamaeleonidae	Bradypodion pumilum	no exons detected	intact	intact	intact	exons 2 and 3 missing
Varanidae	Varanus komodoensis	lacks exons 2 and 3	lacks exons 1 and 5	intact	intact	intact
Helodermatidae	Heloderma charlesbogerti	lacks exons 1, 2 and 4	12-nt deletion on exon 1	deletions in exon 2 and 3	lacks exon 3	stop codons in exon 1; Bov-B insertion in exon 4
Amphisbaenia	Rhineura floridana	no exons detected	intact	deletions in all exons	lacks exons 2 and 3	deletion in exon 3

### Sheet: Suppl Table S3
Supplemental Table 3: genomic regions of selected non-lizard species surveyed for the presence of OPNLEP remnants
clades and species	flanking genes	location	OPNLEP fragments detected
Serpentes
Candoia aspera	tnnc1-rpl29	chr 2	fragments of exons 1 and 4
Thamnophis elegans	tnnc1-rpl29	chr 2	fragment of exon 1
Ahaetulla prasina	tnnc1-rpl29	chr 2	fragments of exons 1 and 4
Notechis scutatus	tnnc1-rpl29	NW_020716809.1	fragment of promoter region
Python bivittatus	tnnc1-rpl29	Scaffold5685	fragments of exons 1 and 4
Crotalus tigris	tnnc1-rpl29	NW_024097062.1	fragment of exon 1
Pseudonaja textilis	tnnc1-rpl29	NW_020769311.1	fragment of promoter region
Testudines
Chelonia mydas	tnnc1-rpl29	chr 7	fragment of exon 2
Gopherus flavomarginatus	tnnc1-rpl29	chr 6	fragment of exon 2
Trachemys scripta	tnnc1-rpl29	chr 7	none
Chrysemys picta bellii	tnnc1-rpl29	chr 7	fragment of exon 2
Dermochelys coriacea	tnnc1-rpl29	chr 7	fragment of exon 2
Crocodylia
Alligator mississipiensis	tnnc1-rpl29	chr 12	fragment of exon 3
Alligator sinensis	tnnc1	scaffold487_1	fragment of exon 3
Aves
Gallus gallus	tnnc1-rpl29	chr 12	none
Nothoprocta perdicaria	tnnc1-rpl29	PTEW01000043.1	none
Struthio camelus	tnnc1-rpl29	KL205959.1	none
Dromaius novaehollandiae	tnnc1-rpl29	PTEY01000328.1	none
Opisthocomus hoazin	tnnc1-rpl29	chr 11	none
Mammalia
Ornithorhynchus anatinus	tnnc1	X1	none
Sarcophilus harrisii	tnnc1	chr 1	none
Notamacropus eugenii	tnnc1	chr 1	none
Lissamphibia
Xenopus tropicalis	tnnc1-rpl29	chr 4	none
Spea bombifrons	tnnc1-rpl29	chr 6	none
Bombina bombina	tnnc1	chr 7	none
Bufo bufo	tnnc1-rpl29	chr 9	none
Pelobates fuscus	tnnc1-rpl29	chr 7	none
Pleurodeles watl	tnnc1-rpl29	chr 9	none
Triturus cristatus	tnnc1-rpl29	chr 9	none
Dipnoi
Protopterus annectens	tnnc1-rpl29	chr 7	none
Neoceratodus forsteri	tnnc1	chr 5	very short fragments, inconclusive
Lepidosiren paradoxa	tnnc1-rpl29	chr 15_1	none
Actinistia
Latimeria chalumnae	tnnc1-rpl29	chr 14	fragment of exon 1
Teleostei
Thunnus albacares	tnnc1a	6	none
	tnnc1b	SCAFFOLD_113	none
	rpl29	4	none
Danio rerio	tnnc1a	chr 23	none
	tnnc1b	chr 23	none
	rpl29	chr 11	none
Holostei
Atractosteus spatula	tnnc1-rpl29	chr 5	fragment of exon 2
Lepisosteus oculatus	tnnc1-rpl29	chr 4	fragment of exon 2
Amia calva	tnnc1-rpl29	chr 3	fragment of exon 3
Polypteridae
Erpetoichthys calabaricus	tnnc1-rpl29	chr 18	none
Polypterus senegalus	tnnc1b	chr 13	none
Polypterus bichir	tnnc1-rpl29	HRSCAF=53853_3	none
Acipenseriformes
Acipenser ruthenus	tnnc1-rpl29	chr 16	fragments of exons 2 and 3
Polyodon spathula	tnnc1-rpl29	chr 16	fragments of exons 2 and 3
Chondrichthyes
Carcharodon carcharias	tnnc1	chr 7	none
Scyliorhinus canicula	tnnc1	chr 11	none
Chiloscyllium plagiosum	tnnc1	chr 18	none
Leucoraja erinaceus	tnnc1	chr 16	none
Cyclostomata
Petromyzon marinus	tnnc1	chr 14	none
	rpl29	chr 42	none

### Sheet: Suppl Table S4
Supplemental Table 3: genome versions and databases of species used in this study
species	genome version	database
Sphenodon punctatus	ASM311381v1	NCBI Genome
Anolis carolinensis	rAnoCar3.1.pri	NCBI Genome
Anolis sagrei	rAnoSag1.mat	NCBI Genome
Iguana delicatissima	IguDel_wgdbg2	NCBI Genome
Cyclura pinguis	rCycPin1.hap1	NCBI Genome
Ctenosaura bakeri	CteBak_wtdbg2	NCBI Genome
Gambelia wislizenii	rGamWis1.0.hap2	NCBI Genome
Sceloporus undulatus	SceUnd_v1.1	NCBI Genome
Sceloporus tristichus	ASM1680106v1	NCBI Genome
Phrynosoma platyrhinos	MUOH_PhPlat_1.1	NCBI Genome
Urosaurus nigricauda	ASU_Unig_1	NCBI Genome
Pogona vitticeps	pvi1.1.0	NCBI Genome
Intellagama lesueurii	IntLes_1.0	NCBI Genome
Phrynocephalus forsythii	ASM2928247v1	NCBI Genome
Phrynocephalus putjatai	CIB_Pput_1.0	NCBI Genome
Laudakia wui	ASM4028537v1	NCBI Genome
Furcifer pardalis	ASM3044067v1	NCBI Genome
Bradypodion ventrale	BraVen1.1	NCBI Genome
Bradypodion pumilum	BraPum1.0	NCBI Genome
Podarcis muralis	PodMur_1.0	NCBI Genome
Podarcis gaigeae	rPodGai1.hap1.2	NCBI Genome
Podarcis pityusensis	rPodPit1.hap2.2	NCBI Genome
Zootoca vivipara	rZooViv1.1	NCBI Genome and Ensembl Rapid Release
Lacerta agilis	rLacAgi1.pri	NCBI Genome and Ensembl Rapid Release
Darevskia valentini	Dar_val_2.0	NCBI Genome
Darevskia unisexualis	D.uni.mHiFi.1.0	NCBI Genome
Darevskia armeniaca	Dar_arm_1.0	NCBI Genome
Rhineura floridana	rRhiFlo1.hap2	NCBI Genome and Ensembl Rapid Release
Salvator merianae	HLtupMer6	NCBI Genome
Aspidoscelis tigris	rAspTig1.0.p	NCBI Genome
Aspidoscelis marmoratus	AspMar1.0	NCBI Genome
Calyptommatus sinebrachiatus	HLcalSin1	NCBI Genome
Tretioscincus oriximinensis	HLtreOri1	NCBI Genome
Varanus komodoensis	ASM479886v1	NCBI Genome
Varanus salvator	ASM2364664v1	NCBI Genome
Elgaria multicarinata	rElgMul1.1.pri	NCBI Genome
Anniella stebbinsi	rAnnSte1.0.hap2	NCBI Genome
Shinisaurus crocodilurus	IOZ_Scro_1.0	NCBI Genome
Heloderma charlesbogerti	Hcha_1	NCBI Genome
Hemicordylus capensis	rHemCap1.1.pri	NCBI Genome
Tiliqua scincoides	rTilSci1.hap2	NCBI Genome
Plestiodon gilberti	rPleGil1.0.hap2	NCBI Genome
Cryptoblepharus egeriae	rCryege1_pri_20221122	NCBI Genome
Lerista edwardsae	lerEdw1.0	NCBI Genome
Spondylurus nitidus	SponNit_1.0	NCBI Genome
Acritoscincus duperreyi	BDup_flyeont_v3	NCBI Genome
Heteronotia binoei	APGP_CSIRO_Hbin_v1	NCBI Genome
Lepidodactylus listeri	rLeplis1.pri.20221122	NCBI Genome
Gekko japonicus	Gekko_japonicus_V1.1	NCBI Genome
Gekko gecko	UGM_Ggeck_1	NCBI Genome and Ensembl Rapid Release
Eublepharis macularius	GCF_028583425.1	NCBI Genome
Sphaerodactylus townsendi	MPM_Stown_v2.3	NCBI Genome
Euleptes europaea	GCF_029931775.1	NCBI Genome
Correlophus ciliatus	USC_Ccil_1.0	NCBI Genome
Candoia aspera	rCanAsp1.hap2	NCBI Genome
Thamnophis elegans	rThaEle1.pri	NCBI Genome
Ahaetulla prasina	ASM2864084v1	NCBI Genome
Notechis scutatus	TS10Xv2-PRI	NCBI Genome
Pseudonaja textilis	EBS10Xv2-PRI	NCBI Genome
Crotalus tigris	ASM1654583v1	NCBI Genome
Python bivitatus	Python_molurus_bivittatus-5.0.2	NCBI Genome
Alligator mississipiensis	rAllMis1	NCBI Genome
Chelonia mydas	rCheMyd1.pri	NCBI Genome
Gopherus flavomarginatus	rGopFla2.mat.asm	NCBI Genome
Trachemys scripta	CAS_Tse_1.0	NCBI Genome
Xenopus tropicalis	UCB_Xtro_10.0	NCBI Genome
Spea bombifrons	aSpeBom1.2.pri	NCBI Genome
Bombina bombina	aBomBom1.pri	NCBI Genome
Bufo bufo	aBufBuf1.1	NCBI Genome
Pelobates fuscus	aPelFus1.pri	NCBI Genome
Pleurodeles waltl	aPleWal1.hap1.20221129	NCBI Genome
Triturus cristatus	aTriCri1.1	NCBI Genome
Neoceratodus forsteri	neoFor_v3.1	NCBI Genome
Lepidosiren paradoxa	CM081126.1	NCBI Genome
Protopterus annectens	PAN1.0	NCBI Genome
Latimeria chalumnae	fLatCha1.pri	NCBI Genome and Ensembl
Erpetoichthys calabaricus	fErpCal1.3	NCBI Genome
Polypterus senegalus	ASM1683550v1	NCBI Genome
Polypterus bichir	ASM2640214v1	NCBI Genome
Atractosteus spatula	ASPAv1	NCBI Genome
Lepisosteus oculatus	fLepOcu1.hap2	NCBI Genome
Lepisosteus osseus	ASM2640114v1	NCBI Genome
Amia calva	fAmiCal2.hap2	NCBI Genome
Thunnus albacares	fThuThy2.1	NCBI Genome
Danio rerio	GRCz11	NCBI Genome
Ornithorhynchus anatinus	mOrnAna1.p.v1	Ensembl Rapid Release
Notamacropus eugenii	mMacEug1.pri	Ensembl Rapid Release
Sarcophilus harrisii	mSarHar1.11	Ensembl Rapid Release
Gallus gallus	bGalGal1.mat.broiler.GRCg7b	Ensembl
Nothoprocta perdicaria	notPer1	Ensembl
Struthio camelus	ASM69896v1	Ensembl
Dromaius novaehollandiae	droNov1	Ensembl
Opisthocomus hoazin	bOpiHoa1.hap1	Ensembl Rapid Release
Carcharodon carcharias	sCarCar2.pri	NCBI Genome
Scyliorhinus canicula	sScyCan1.1	NCBI Genome
Chiloscyllium plagiosum	ASM401019v2	NCBI Genome
Leucoraja erinaceus	Leri_hhj_1	NCBI Genome
Petromyzon marinus	kPetMar1.pri	NCBI Genome

### Sheet: Suppl Table S5
Supplemental Table 6: aminoacid sequences of OPNLEP genes used in phylogenetic analyses
species
Sphenodon punctatus	>Sphenodon-OPNLEP
	MNNSLLSFNSAKFLGSNTTCNTISCLDQANERKYKLGLGMIMILCAFLGILFNAIVIVLTVRYKFLRIPLNYAMVNLSVADILSIVFGLCPAMESNLQGFYSQSKTFCIFQGFCTALFVAVCAVERYLVVCRPFKALRFGKKHAVLALLFIWLWSLLWTIPPLFGWSSYDLEGIASNCAPAWHRRDWKSRSYHLSLFICCFLIPLILILLSYGKLIHTLRKVAKSGLVQCDSTQRAESQVTKTVVTMVLAFLLSWAPYAAFAMTKVLKPEVAMGPKVQSIPMYMAKTGTVYNPVIYICLNKQYRDQVAASLPCLRRNFITSKKGPGPNAWTAVVKRFQGNRFSPNTNRISPQGGIISSKNMFLPNMNYDDDESYSL
Anolis carolinensis	>Anolis-OPNLEP
	MMNHSLFSSNALTFLGPNATCNSTTCLDQANEKKCKFGLGVLMILGMFLGFWFNGIIVILTIRHKFLRNPMNYAMVNLSVANMFSIVFGLGPTMDANLKGYSFQSKSFCTFQGFCITLVGLVALWSVVLCAVERYLLVCRPFKSLHFGKRHAVLALLLIWLWSLIWTLPPLFGWSSYEVEGIASNCALAWHRKDWKSRSYHLSLFVVCFLVPFILMSLSYGMLVFTLRKVAKTGLVQSNSTQRAESQVTKTAVIMILAFLLSWMPYAAFALTKVVKPDVTMDPNIRSIPLFMAKTGIIYNPVVYVCLNKQYREQVAASLQCLWKCRVVPSKHHVLNALPPALKRLQGKQVSCNTNRIAPQNELNISRNLLLPNMSYSDDESSSQ
Anolis sagrei	>A-sagrei-OPNLEP
	MMNHSLFSSNALTFLGPNATCNSTTCLDQASEKKYKFGVGVLMILGLFLGFWFNCIIVILTIRHKFLRNPINYAMVNLSVADMFSIVFGLGPTMDANLKGYSFQSKSFCAFQGFCITLFGLVALWSVVLCAVERYLLVCRPFKALHFGKRHAVLALLFIWLWSLIWTLPPLFGWSSYEVEGIASNCALAWHRKDWKSRSYHLSLFFVCFLVPFILMSLSYGMLIFTLRKVAKTGLVQSNSTQRAESQVTKTAAIMILAFLLSWMPYAAFALTKVVKPDVTMDPNIQSIPLFMAKTGTIYNPVVYVCLNKQYREQVAASLRCLRKCRVVPSKHRVLNALPPALKRLQGKQLSCNTNRIAPQNELNISRNLLLPNMSYSDDESSSQ
Iguana delicatissima	>Iguana-OPNLEP
	MNHSLFSSNASTFLGLNTTCYFSTCLDKASEKKYKFGLAVLMILGMFLGIWFNGVIIVLTIRHKFLRIPINYAMVNLSVADMFSIVIGLCPTMDANLKEYYFQNKSFCIFQGFCVTLFGGLVTLWSVVVCAVERYLVVCRPFRALHFGKRHAVLALLFIWLWSVMWTLPPLFGWSSYDIEGIASNCALAWHRKDWNSRSYHLSLFFSCFLVPFILISLSYGKLIFTLRKVAKSGLVQSNSTQRAESQVTKTAVIMILAFLLSWMPYAAFTLTKVIKPEVTMDPKIQSIPLFMAKTGTIYNPVIYVCLNKQQYREQVTASLRCLQKCWITLSKHQGLKALTPVLKRLQGKQLSCNTNRVAPQQELNISRNQLLPNMNY
Cyclura pinguis	>Cyclura-OPNLEP
	MMNHSLFSSNASTFLGPNTTCNSSTCLDQASEKKYKFGLGVLMILGMFLGIWFNGVIIALTIRHKFLRIPINYAMVNLSVADMFSIVIGLCPTMDANLKGYYFQNKSFCIFQGFCGTLFGLVTLWSVVVCAVERYLVVCRPFKALHFGKRHAVLALLFIWLWSVMWTLPPLFGWSSYDIEGIASNCALAWHRKDWTSRSYHLSLFFSCFLVPFILICLSYGKLIFTLRKVSKSGLVQSNSTQRAESQVTKTAVVMILAFLLSWMPYAAFTLAKVMKPEVTMDPKIQSIPLFMAKTGTIYNPVIYVCLNKQYREQVAASLRCLQKCWIMLSKHQGLKALTPALKRLQGKQLSCNTNRVAPQQELNISRNLLLPNMNY
Ctenosaura bakeri	>Ctenosaura-OPNLEP
	MNHSLFSSNASTFLGPNTTCNPSTCLDQASEKKYKFGLGVLMVLGMFLGIWFNGVIIVLTIRHKFLRIPINYAMVNLSVADMFSVVIGLCPTMDANLKGYYFQKKSFCIFQGFCVTLFGLVTLWSVVVCAVERYLVVCRPFRALHFGKRHAVLALLFIWLWSVMWSLPPLFGWSSYDIEGIASNCALAWHRKDWNSRSYHLSLFFSCFLVPFILISLSYGKLIFTLRKVAKSGLVQSNSTQRAESQVTKTAVIMILAFLLSWMPYAAFTLIKVIKPEVTLDPKIQSIPLFMAKTGTIYNPVIYICLNKQYREQVAASLQCLQKCWLVLSKHQGLKALTPALKRLQGKQLSCHTNRIAPQQELNINRNLLLPNMNYSDDESSSQ
Gambelia wislizenii	>Gambelia-OPNLEP
	MMNQSLFSSNASSFLGPNATCNSTTCLDQASEKKYKFGIGLLMILGMFLGIWFNGIIIILTIRHKFLRIPINYAMVNLSVADMFSIVIGLCPTMDANLKGYYFQSKTFCNFQGFCVTLFGKVALWSVVVCAVERYLLVCRPFKALHFGKRHAVLALLFIWLWSVIWTVPPLFGWSSYEVEGIASNCALAWHREDWKSRSYHLSLFFCCFLVPFILISLSYGKLIFTLRKVAKSGLIQSNSTQQAESQVTKTAVIMILAFLFSWMPYAAFALTKVMKPEVIMDPKIQSLPLFMAKTGTIYNPVVYLYLNKQYREQVSASLQCLQKCWIMPTKQRKPNTLTPVLKRLQGRQFSCSTNRIAPQNELNISRNSFLPNMNYSDDESS
Sceloporus undulatus	>Sceloporus-OPNLEP
	MMNHSLFSSNVSAFLGSNATCNFTTCLDQAKEKKYKFVLGVFMIFCMFLGIWFNGIIIILTIRHKFLRIPINYAMVNLSVADMFSIVIGLCPTMDANLKGYYFQSKSFCTFQGFCITLFGLVALWSVVVCAVERYLVVCRPFKALHFGKRHAVLALLFIWLWSVMWTIPPLFGWSSYDLESIASNCALAWHRKDWKSRSYHLSLFFCSFLVPFILISLSYGKLIFTLRKVAKNGLVQSNSTQRAESQVTKTAAIMILAFLLSWMPYAVFALTNVMKPEVTMDPKTQSIPLFMAKTGTVYNPVIYVCLNKQYREQVAASLQCLQKCWIVPSRHQGPNAWTLALKRLQNKHLSSNTNRIAPENELNISKNLLLPNMTYSDDSSSQ
Sceloporus tristichus	>S-tristichus-OPNLEP
	MMNHSLFSSNVSAFLGSNATCNFITCLDQAKEKKYKFVLGVFMIFCMFLGIWFNGIIIILTIRHKFLRIPINYAMVNLSVADMFSIVIGLCPTMDANLKGYYFQSKSFCTFQGFCITLFGLVALWSVVVCAVERYLVVCRPFKALHFGKRHAVLALLFIWLWSVMWTIPPLFGWSSYDLESIASNCALAWHRKDWKSRSYHLSLFFCSFLVPFILISLSYGKLIFTLRKVAKSGLVQSNSTQRAESQVTKTAAIMILAFLLSWMPYAVFALTNVMKPEVTMDPKTQSIPLFMAKTGTVYNPVIYVCLNKQYREQVAASLQCLQKCWIVPSRHQGPNAWTLALKRLQNKHLSSNTNRIAPENELNISKNLLLPNMTYSDDESSSQ
Phrynosoma platyrhinos	>Phrynosoma-OPNLEP
	MMNHSLCSSNASTFFGPNATCNSTTCLDRASEKKYKFGLGVLMILGMLLGIWFNGIIIILTIRHKFLRIPINYAMVNLSVADMFSIVIGLCPTMDANLKGYYFQSKSFCTFQGFCVTLFGLVALWSVVVCAVERYLVVCRPFKALHFGKRQAILALLFIWLWSMMWTIPPLFGWSSYDVESIASNCALAWHRKDWKSRSYHLSLFFCSFLVPFILISLSYGKLIFTLRKVAKSGLVQSNSTQRAESQVTKTAAIMILAFLLSWMPYAAFALTNVIKPEVTMDPKIQSIPLFMAKTGTIYNPVVYVCLNKQYREQVAASLQCLQKCWIMPSRHQGPNALTLALKRLQNKQLSCNTNRIAPQNELNINKNLLLPNMNYSDDESSSQ
Urosaurus nigricauda	>Urosaurus-OPNLEP
	MMNHSLFSSNTSIFSGPNATHNSITCLDQASEKKYKFILGVLMIFGMLLGIWFNGIIIILTIRHKFLRIPINYAMVNLSVADMFSIVIGLCPTMDANLKGYYFHSKSFCTFQGFCITLFGLVALWSVVVCAVERYLVVCRPFKALHFGKRHAVLALLFIWLWSVMWTIPPLFGWSSYDVESIASNCALAWHRKDWKSRSYHLSLFFCSFLVPFILISLSYGKLIFTLRKVAKSGLVQSNSTQRAESQVTKTAVIMILAFLLSWMPYAAFALTNVMKPEATMDPKIQSIPLFMAKTGTIYNPVIYVCLNKQYREQVAASLGCLQKCWIMPSRHQGPNALTLALKRLQNKQLSSNTNRVAPRNELNISKNLLLPNMNYSDDESSSQ
Pogona vitticeps	>Pogona-OPNLEP
	MMNHSLFSSNVTTFPGANATCNFITCSDQASKKRYKFGLGVLMILGTFLGILFNGVIILLTIRNKFLRIPINYAVVNLSVADMFSIVIGLCPAMDVNLQGYYFQSKAFCTIQGFCLTLFGLVALWSAVACAVERYLVVCRPFKAIKFGKKHAILALLFVWFWSTMWTLPPLFGWSSYDMEGIASNCALAWHTEGWKSRSYHLSLFICCFLVPFTLIFLSYSKLICTLRKVAKSGVVQSTSTQRAESQVTKTAVIMILAFLLTWMPYAAFALTKVVKPEVTMDHYLQSIPMYMAKTGTIYNPVVHICLNKQYREKVLSSLPRLQKRALLPAKFKEPNNFITALKRLQGNQLSCNMNKIAPQGEMNINRNLLLPNMKYPDDSSSSSSS
Intellagama lesueurii	>Intellagama-OPNLEP
	MMNHSLFSSNVTTFPGANATCNSITCSDQASEKRYKFGLGVLMILGTFLGILFNGVIVLLTIRNKFLRIPINYAVVNLSVADMFSIVIGLCPAMDANLQGYYFQSKAFCTIQGFCLTLFGLVALWSAVACAVERYLVVCRPFKAIKFGKKHAILALLFVWFWSTMWTLPPLFGWSSYDMEGIASNCALAWHTEGWKSRSYHLSLFICCFLVPFTLIFLSYGKLICTLRKVAKSGVVQSNSTQRAESQVTKTAVIMILAFLLTWMPYAAFALTKVVKPEVTMDHHLQSIPMYMAKAGTIYNPVVHICLNKQYREKVLSSLPCLQKRALLPAKFKESNTFITALKRLQGNQLSCNTNKIAPQGEMNISRNLLLPNMKYPDSDSSSSSSS
Phrynocephalus forsythii	>Phrynocephalus-OPNLEP
	MNPSPFVPNATTFLEANATCNSITGADPAGEKKYKFGLGVLMILGMFLGLSLNGTILLLTIRNKCLRVPINYAVVNLSVADMLSIVIGLGPNVDANLQGYSFQSKEFCTIQGFCLTLFGGLVALWSAVACAVERYLVVCRPFKAIRFGKKHALLALLLVWFWSTMWTLPPLFGWSSYVTEGIASSCAPAWHRGDWKSRSYHLSLFVCCFLVPFTLIFLSYGKLLCTLRKVAKSGVVQSNSTQRAESQVTKTAVIMILAFLLTWMPYAAFALTKALKPEMAMDPRLQSIPMYMAKAGTISNPVVHICLNKQQYREKVLSSLPCLQKGAILPAKYREPNTFITAFKRLGGNPFGSNRNKIAPQDERNASRNLLPNMNYPN
Phrynocephalus putjatai	>P-putjatai-OPNLEP
	MNPSPFVPSATTFLEANATCNSITGADPAGEKKYKFGLGVLMILGMFLGLSLNGTILLLTIRNKCLRVPINYAVVNLSVADKLSIAIGLGPNVDANLQGYSFQSKEFCTIQGFCLTLFGLVALWSAVACAVERYLVVCRPFKAIRFGKKHALLALLLVWFWSTMWTLPPLFGWSSYVTEGIASNCALAWHRGDWKSRSYHLSLFVCCFLVPFTLIFLSYGKLLCTLRKVAKSGVVQSNSTQRAESQVTKTAVIMILAFLLTWMPYAAFALTKALKPEMTMDPRLQSIPMYMAKAGTISNPVVHICLNKQYREKVLSSLPCLQKGAILPTKYREPNTFITAFKRLGGNPFGSNINKIAPQDERNASRNLLPNMNYPN
Laudakia wui	>Laudakia-OPNLEP
	MNPSPFASNATTFPRANATCNSITCVDQAGEKRYKFGLGVLMILGTFLGLSLNGTIVLLTIRNKCLRVPINYAVVNLSVADMLSIVIGFGPTMDANLQGYYFQSKAFCTIQGFCLTLFGLVALWSAVVCAVERYLVVCRPFKAIRFGKKHALLALLIVWFWSTMWTLPPLFGWSSYGMEGIASNCALAWHRRDWKSRSYHLSLFVCCFLVPFTLISLSYGKLLCTLRKVAKSGVVQSNSTQRAESQVTKTAVIMILAFLLTWMPYAAFALAKVLKPEVTMDRRLQSIPMYMAKTGTIYTPVVHICLNKQQYREKVLSSLPCLQKGAILPAKYREPNAFITALKRLGGNHLRCDTNKIAPQGERNVSRNLLLPNMNYPDSSSSSS
Podarcis muralis	>Podarcis-OPNLEP
	MNHSLFSSNASTSLGPNVTCNAITCLDHVRERKYKFGLGVLMILGTLLGIWFNGTIILLTIKHKFLRAPINYAVVNLSVADMGSIVIGLCPMTDANLHGYYFENKSFCIFQGFSVALFGLVALWSVVVCAVERYLVVCRPFKGIQFGKKHALLTLLFTWLWCIMWTLPPLFGWSSYDVEGIASNCALAWHREDWNSRSYHLSLFVWCFLLPLALILWSYGKLIYVLKQVAKSGIAQSNSTQRAETQVTKTVVIMILAFLLSWVPYAAFALTRVVNPEVIMGPQIQSIPMYMAKTGTVYNPVIYICLNKQYRDKVVTSLACLQKCSINKYSRSRALATALKRLQGNQVSCNTNRVAPEGGLNISKNLLLPNINYCSDESFSE
Zootoca vivipara	>Zootoca-OPNLEP
	MNHSLFSSNASTSLGPNVTCNAITCLDQARERKYKFGLGVLMILGTLLGIWFNGTIILLTIKHKFLRVPINYAVVNLSVADMGSIVIGLCPTTDANLHGYYFENRSFCIFQGFSVALFGLVALWSVVVCAVERYLVVCRPFKGIQFGKKHALLALLFTWLWCIMWTLPPLFGWSSYDVEGIASNCALAWHREDWNSRSYHLSLFVCCFLLPLALILWSYGKLIYVLKQVAKSGIAQSNSTQRAETQVTKTVVIMILAFLLSWVPYAAFALTKVVNPEVIMGPQIQSIPMYMAKTGTLYNPVIYICLNKQYREKVVTSLACLQKCSISKYSRSRALDTALKRLQGNQVSCNTNRVAPEGGLNISKNLLLPNINYCSDESFSE
Lacerta agilis	>Lacerta-OPNLEP
	MNHSLFSSNASTSLGPNVTCNTTTCLDQARERKYKFGLGVFMILGTLLGIWFNGTIILLTIKHKFLRVPINYAVVNLSVADMGSIVIGLCPTMDANLHGYYFENKSFCIFQGFSVALFGLVALWSVVVCAVERYLVVCRPFKGIQFGKKHALLALLFTWLWCIMWTLPPLFGWSSYDVEGIASNCALAWHREDWNSRSYHLSLFVCCFLLPLALILWSYGKLIYVLRQVAKSGIAQSNSTQRAEIQVTKTVVIMILAFLLSWMPYAAFALTRVVNPEVILGPQIQSIPMYMAKTGTVYNPVIYICLNKQYREKVVISLACLQKCLISKYSRSRTLATALKRLQGNQVSCNTNRVAPEGGLNISKNLLLPNINYRSDESFSE
Darevskia valentini	>D-valentini-OPNLEP
	MNHSLFSSNASTSLGPNVTCNAITCLDQARERKYKFGLGVLMILGTLLGIWFNGTIILLTIKHKFLRVPINYAVVNLSVADMGSIVIGLCPTTDANLHGYYFENKSFCTFQGFSVALFGLVALWSVVVCAVERYLVVCRPFKGIQFGKKHALLALLFTWLWCIMWTLPPLFGWSSYDVEGIASNCALAWHREDWNSRSYHLSLFVCCFLLPLALILWSYGKLIYVLKQVAKSGIAQSNSTQRAETQVTKTVVIMILAFLLSWMPYAAFALTRVVNPEVIMGPLIQSIPMYMAKTGTLYNPVIYICLNKQYREKVVTSLACLQKCLICKYSRSRALTTALKRLQGNQVSCNTNRVAPEGGLNISKNLLLPNINYCSDESFSE
Darevskia unisexualis	>D-unisexualis-OPNLEP
	MNHSLFSSNASTSLGPNVTCNAITCLDQARERKYKFGLGVLMILGTLLGIWFNGTIILLTIKHKFLRVPINYAVVNLSVADMGSIVIGLCPTTDANLHGYYFENKSFCIFQGFSVALFGLVALWSVVVCAVERYLVVCRPFKGIQFGKKHALLALLFTWLWCIMWTLPPLFGWSSYDVEGIASNCALAWHREDWNSRSYHLSLFVCCFLLPLALILWSYGKLIYVLKQVAKSGIAQSNSTQRAETQVTKTVVIMILAFLLSWMPYAAFALTRVVNPEVIMGPQIQSIPMYMAKTGTLYNPVIYICLNKQYREKVVTSLACLQKCLICKYSRSRALTTALKRLQGNQVSCNTNRVAPEGGLNISKNLLLPNINYCSDESFSE
Varanus komodoensis	>Varanus-OPNLEP
	MKQKGKMNHSRFALNASVFLGSNATCNSSACLELASEKKYKFGLGVLMIFGTFLGIWLNGMVIILTIRHKFLRIPINYAVVNLSVADMLSIVIGLCPAMDANLQGYSFQSTSFCIFQGFCLALFGLVALWSVAVCAVERYLVVCRPFKAIQFGKKHAILALLFAWLWSTVWTIPPLFGWSSYDVEGIASNCAPAWHRKDWKSRSYHTCLFICCFLAPLTIILLSYGKLIGTLRKVAKSGLVQSNATQRAESQVTKTAIIMILAFLLSWMPYAAFALTKVVKPEVIMDPQVQSIPMYMAKTGTIYNPVVYISLNKQYRDKVVAFLPCLEKCLNLSRKYSRPNTLTAALKTQQSNQRSSNTNRIVPQGTKNISRNLLLPNMNYSSEDSSSQ
Varanus salvator	>V-salvator-OPNLEP
	MNHSRFALNASVFLGSNATCNSIACLEWASEKKYKFGLGVLMIFGTFLGIWLNGVVIILTIRHKFLRMPINYAVVNLSVADMLSIVIGLCPAMDANLKGYSFQSTSFCIFQGFCLALFGLVALWSVAVCAVERYLVVCRPFKAIQFGKKHAILALLFVWLWSTVWTIPPLFGWSSYDMEGIASNCAPAWHRKDWKSRSYHTCLFICCFLAPLTIMLLSYGKLIGTLRKVAKSGLVQSNATQRAESQVTKTAIIMILAFLLSWMPYAAFALTKVVKPEVIMDPQVQSIPMYMAKTGTIYNPVVYISLNKQQYRDKVVASLPCLEKCLNLSRKYSRTNTLTAALKRQQSNQLSSNTNRIVPQGTKNISRNLLLPNMNY
Elgaria multicarinata	>Elgaria-OPNLEP
	MNHSRFSFNASTFLGPNATCDSITCLDRASEKKYKFGIGVLMIFGMFLGIWFNGVIVILTIRHKFLRIPINYAVVNLSVADMFSIVIGLCPTMDANLKGYYFQSKSFCIFQGFCLALFGLVALWSVVVCAVERYLVVCRPFKAIQFGKKHAILALLFVWLWSTVWTIPPLFGWSSYDVEGIASNCAPAWHREDWKSRSYHMCLFICCFLVPLTLILLSYGKLISTLRKVAKSGLVQSNSTQRAESQVTKTVVIMILAFLLSWMPYAAFALTKVVKPELIMDPKIQSIPMYMAKTGTIYNPVVYICLNKQQYREKVVSSLPCLEKCLILSRKYSRPNALTKALKRQQGNQLSCNTNRIVPQGELNISRNLLLPNMNY
Anniella stebbinsi	>Anniella-OPNLEP
	MNHSRFSFNASTFLGPNVTCNSITCLDRASEKKYKFGLGVLMILGMFLGIWFNGVIVILTLRHKFLRIPINYAVVNLSVADMFSIIIGLCPTMDANLKGYYIQSKSFCIFQGFCLALFGLVALWSVVVCAVERYLVVCRPFKAIQFGKKHAMLALLFVWLWSTVWTIPPLFGWSSYDVEGIASNCAPAWHREDWKSRSYHTCLFICCFLVPLTLILLSYGKLISTLRKVAKSGLVQSNSTQRAESQVTKSVVIMILAFLLSWMPYAAFALTKVVKPELIMDPKIQSIPMYMAKTGTIYNPVVYICLNKQYREKVVSSLPCLEKCLILSRKYSRPNVWTTALKRQQGNQLCCNTNRIVPQGEINISRNLLLPNMNYCND
Shinisaurus crocodilurus	>Shinisaurus-OPNLEP
	MNHSWFPFNASTFLGPNVTCNSIACLDRVSEKKYKFGLGVLMILGMFLGIWLNSVIIILTIRHKFLRIPINYAVVNLSVADMFSIVIGLCPTADANLKGYYFQSKSFCIFQGFCLALFGLVALWSVVVCAVERYLVVCRPFKAIQFGKKHAILALLFVWLWSTIWTIPPLFGWSSYDVEGIASNCAPAWHREDWKSRSYHMCLFICCFLLPLTLILLSYGKLISTLRKVAKRGLVQSDSTQRAESQVTKTVVIMILAFLLSWMPYAAFALTKVVKPEVIMDRKIQSIPMYMAKTGTIYNPVVYICLNKQQYREKVVASLPCLQKCLIVSRKYSRPNALTAALRRQQGDQLSRNTNRIVPEGGVNISRNLLLPNMNY
Hemicordylus capensis	>Hemicordylus-OPNLEP
	MNHSLFSSNASTFLGLNSSCHSNTCFDWASERKYKFGLGVLMVLGVLLGIWFNSIIIILTIRHKFLRVPINYAMVNLSVADLFSIVIGLCPTMDANLQGYYFQSKSFCIFQGFCVALFGLVALWSVVVCAVERYLVVCRPFKAIQFSKKHAILALLFVWLWSMIWTVPPLLGWSSYDMEGIASNCAPAWHREDWKSRSYHLSLFVCCFLVPFALILLSYGKLICALRKVAKSGLVQSNSTQQAESQVTKTVVVMILAFLLSWMPYAAFALTKVVKPKVIMDPKIQSIPMYMAKTGTIYNPVVYICLNKQYRERVTASLPCLQKCLVKPSKYSRPNALTAALKKRLQGNQLSSNTNRIAPEMNISRNLLLPNMNYCDDESFSQ
Tiliqua scincoides	>Tiliqua-OPNLEP
	MNHSLFSSNVSTSLEANSTCHSTTCTDWVIERKYKFVLGVLMALGVFLGLWFNGIIIILTIRYKFLRVPINYAVVNLSVADIFSIVIGLCPTTDANLQGYYFQSKSFCIFQGFCVALFGLVALWSVVVCAVERYLVVCRPFKAIQFGKKHAILALLFVWLWSAVWTIPPLLGWSSYDVEGIASNCAPAWHRDDWKSRSYHLSLFICCFLIPLTLILLSYGKLICSLRKVAKSGLVQSNSTQRAESQVTKTVVVMILAFLLSWMPYAVFALAKVVKPEVIVDPKIQSIPMYMAKTGTIYNPVVYICLNKQYREKVVASCLWLQKRLIMSKKYSGSNALTTTLKRLQGSQTSRNTNQIAPQGELNIHKNLLLPNMNYCDDESFSE
Plestiodon gilberti	>Plestiodon-OPNLEP
	MNHSLFSSNVSTFLEANSTCHSITCMDWVSERKYKFGLGVLMALGVFLGIWFNGIVIILTIRYKFLRVPINYAVVNLSVADIFSIVIGLCPTTDANLQGYYFQSKSFCIFQGFCVALFGLVALWSVVVCAVERYLVVCRPFKAIQFGKKHAILALLFVWLWSMVWTIPPLLGWSSYDTEGIASNCAPAWHREDWKSRSYHLSLFICCFLVPLALILLSYGKLICTLRKVAKSGLVQSNSTQQAESQVTKTVVIMILAFLLSWMPYAVFALAKVVKPEVTVDPKIQSIPMYMAKTGTIYNPVVYICLNKQYREKVVASCLWLQKCLIMSRKYSGSNAPTTALKRLQGSQPSRNTNRIAPQGELNIRKNLLLPNMTYCDDESFSQ
Cryptoblepharus egeriae	>Cryptoblepharus-OPNLEP
	MNHSLFSSNVSTSLEANVTCHSITCVDWVSERKYKFGLGVLMALGVFLGLWFNGIIIILTIRYKFLRVPINYAVVNLSVADIFSIVIGLCPTTDANLQGYFYQSKSFCIFQGFCVAFVGLVALWSVVVCAVERYLVVCRPFKAIQFGKKHAILALIFVWFWSMVWTIPPLLGWSSYDVEGIASNCAPAWHREDWKSRSYHLSLFVCCFLVPLTLILLSYGKLICSLRKVVAKSGLVQSNSTQRAESQVTKTVVVMILAFLLSWMPYAVFALAKVVKPEVIVDPKIQSIPMYMAKTGTIYNPVVYIYLNKQYREKVVASCHWLQKCLIMSKKYSGSNALTTTLKRLQGSQPSHNTNRIVPQGELNIYKNLLLPNMNYCDDESFSE
Lerista edwardsae	>Lerista-OPNLEP
	MNHSLFSSNVSTFREANSTCHSITCVDWVSERKYKFGLGVLMALGVFLGLWFNGIIIILTIRYKLLRAPINYAMVNLSVADIFSIVIGLCPTTDANLQGYSFQSKSFCIFQGFCVALFGLVALWSVAVCAVERYLVVCRPFKAIQFGKKHAILALIFVWLWSMVWTIPPLLGWSSYDMEGIASNCAPAWHREDWRSRSYHLSLLICCFLVPLTLILLSYGKLVYSLRKVAKSGMVQSNSTQRAESQVTKTVVVMILAFLLSWMPYAIFALAKVVKPEVIVDPKIQSIPMYMAKTGTIYNPVVYICLNKQYREKVVASCLWLQKCFILSKKHSGSNGLITRLKRQQGNQLSHNTNRIAPLRELNIHKNLLLPNMNYCDDESFSE
Spondylurus nitidus	>Spondylurus-OPNLEP
	MNHTLFSANVSTSLEANSTCHSITCVDWVSERKYKFGLGVLMALGVFLGLWFNGVIIILTIRYKFLRVPINYAVVNLSVADIFSIVIGLCPTTDANLQGYYFQSKSFCIFQGFCVALVGLVALWSVVVCAVERYLVVCRPFKAIQFGKKHAILALVFVWLWSMVWTIPPLLGWSSYDMEGIASNCAPTWHREDWKSRSYHLSLFICCFLVPLTLILLSYGKLICSLRKVAKSGLVQSNSTQRAESQVTKTVVVMILAFLLSWMPYAVFALAKVVKPEVIVDPKIQSIPMYMAKTGTIYNPVVYICLNKQYREKVVASCLWLQKCLIISKKYSGSNVLTTTLKGLQGSQPSCNTNRIAPQGELNIHKNLLLPNMNYCDDESFSE
Acritoscincus duperreyi	>Acritoscincus-OPNLEP
	MNHSLFSSNVSTSLEANVTCHSITCVDWVSERKYKFGLGVLMALGVFLGLWFNGIIIILTIRYKFLRVPINYAVVNLSVADIFSIVIGLCPTTDANLQGYYFQSKSFCIFQGFCVALVGLVALWSVVVCAVERYLVVCRPFKAIQFGKKHAILALMFVWFWSMVWTIPPLLGWSSYDVEGIASNCAPAWHREDWKSRSYHLSLFICCFLVPLTLILLSYGKLICSLRKVAKSGLVQSNSTQRAESQVTKTVVVMILAFLLSWMPYALFALAKVVKPEVIVDPKIQSIPMYMAKTGTIYNPVVYICLNKQYREKVVASCLWLQKCLIMSKKYSGSNTLTTTLKMLQGSQPSHNTNRIAPQGELIIHKNLLLPNMNYCDDESFSE
